# Jlp2 is a non-canonical release factor that protects cells during ribosome stalling

**DOI:** 10.1101/2025.09.04.673968

**Authors:** Kaushik Viswanathan Iyer, Alina-Andrea Kraft, Chloé Astrid Walter, Max Müller, Lena Sophie Tittel, Grit Florentine Stampa, Marie-Luise Winz

## Abstract

Ribosome stalling generates aberrant nascent peptides that remain tethered to the large ribosomal subunit following ribosome splitting. Such peptidyl-tRNA:60S complexes are processed by the Ribosome-associated Quality Control (RQC) pathway, where Ltn1 and Rqc1 mediate K48-linked ubiquitination and Rqc2 adds CAT tails to the nascent peptides. Subsequently, Vms1 releases the peptides from tRNA, enabling their proteasomal degradation. However, alternative mechanisms that process these stalled intermediates remain poorly defined. In this study, we identify Jlp2 as a novel factor involved in translation quality control. We find that Jlp2 is a release factor that catalyzes peptide release from tRNA and suppresses excessive CAT tailing when Ltn1-dependent ubiquitination is compromised. We define its ribosome binding properties, substrate scope, and critical residues required for peptide release. Our data support a model in which Jlp2-mediated peptide release constitutes an alternative quality control mechanism to safeguard cells during ribosome stalling and conditions of RQC failure or insufficiency.
