## Supplementary Table S2 for "Jlp2 is a non-canonical release factor that protects cells during ribosome stalling"

### Sheet: Sheet1
7EOE_Chain-A PremPS
Mutated chain	Mutation	PremPS	Location	PSSM	DCS	DOMH	P_L	P_FWY	P_RKDE	N_Hydro	N_Charg	SASA_pro	SASA_sol
A	N26A	1.75	COR	0.6298	0.8197	-0.338	0.1341	-0.0974	0.0884	0.0007	0.0344	0.4045	0.0726
A	N26I	0.81	COR	0.4977	0.7908	-1.0127	0.1512	-0.115	0.0174	-0.0051	0.1263	0.308	0.056
A	N26L	0.81	COR	0.4979	0.7907	-1.0133	0.1488	-0.1148	0.0174	-0.0051	0.1253	0.307	0.056
A	H41A	1.59	COR	0.5344	0.8511	-0.2823	0.0528	-0.0769	0.0679	0.0406	0.0152	0.2348	0.1581
A	H41F	0.73	COR	0.6378	0.7585	-0.9873	0.0818	-0.0835	-0.0007	0.0557	-0.0099	0.1665	0.1145
A	H41Y	0.43	COR	0.3013	0.8925	-0.9935	0.0314	-0.053	-0.0467	0.072	-0.0036	0.1359	0.0983
A	H49A	1.61	COR	0.6189	0.8083	-0.3153	0.0668	-0.0914	0.0966	-0.0028	0.0262	0.2232	0.184
A	H49F	0.66	COR	0.5017	0.8436	-0.9575	0.0674	-0.0882	-0.0065	0.0784	-0.0148	0.1255	0.1136
A	H49Y	0.21	COR	-0.3199	1.2108	-1.0081	-0.0009	0.0057	-0.0212	0.1355	0.0127	0.0474	0.1535
AF-P40206-F1-v6 PremPS
Mutated chain	Mutation	PremPS	Location	PSSM	DCS	DOMH	P_L	P_FWY	P_RKDE	N_Hydro	N_Charg	SASA_pro	SASA_sol
A	N27A	0.93	COR	0.4175	0.7501	-0.3403	-0.0666	-0.0838	0.0661	-0.1498	-0.0174	0.2659	0.0885
A	N27I	-0.28	COR	0.2105	0.7497	-1.0871	-0.0809	-0.1175	0.0382	-0.2548	0.0239	0.202	0.0377
A	N27L	-0.27	COR	0.2098	0.7484	-1.0753	-0.0802	-0.1173	0.0365	-0.2548	0.0256	0.202	0.0377
A	H44A	1.42	COR	0.2841	0.8818	-0.2219	-0.0004	-0.0135	0.0822	0.0875	0.0108	0.1822	0.1323
A	H44F	0.39	COR	0.6581	0.7232	-0.9926	-0.0174	-0.0777	0.0592	-0.1712	0.0471	0.0522	0.1121
A	H44Y	0.5	COR	0.5479	0.757	-0.9452	0.036	-0.0517	0.0664	-0.1191	0.0312	0.0636	0.118
A	H52A	1.8	COR	0.5603	0.8571	-0.3339	0.0005	-0.0608	0.1521	0.0015	-0.0233	0.4187	0.2314
A	H52F	0.77	COR	0.6554	0.8154	-1.1291	0.0207	-0.0876	0.102	-0.0045	-0.0625	0.3107	0.1476
A	H52Y	0.38	COR	-0.2797	1.2157	-0.9961	0.1026	0.007	0.0385	0.0334	-0.0175	0.1049	0.1755
AF-P40206-F1-v6 Dynamut2				7EOE_Chain-A DynaMut2
mutation	chain	prediction		mutation	chain	prediction
H44F	A	0.39		H41F	A	0.39
H44Y	A	1.03		N26I	A	0.48		Notes:
H44A	A	-1.44		H41A	A	-1.37		For PremPS predicted ΔΔG, positive values mean more energy required to fold
H52F	A	0		H49F	A	-0.43		DynaMut2 predicts ΔΔGStability where negative values mean less stability
N27A	A	-0.52		N26L	A	0.35
N27I	A	0.55		H49A	A	-2.47
H52Y	A	0.57		H49Y	A	-0.12
N27L	A	0.53		N26A	A	-0.54
H52A	A	-1.31		H41Y	A	1.33
