## Supplementary Table S3 for "Jlp2 is a non-canonical release factor that protects cells during ribosome stalling"

### Sheet: Sheet1
REAGENT or RESOURCE	SOURCE	IDENTIFIER
Antibodies
Anti-GFP	Roche	Cat# 11814460001
Anti-FLAG	Sigma-Aldrich	Cat# F1804
PAP	Sigma-Aldrich	Cat# P1291
Anti-HA	The Institute of Molecular Biology, Mainz	N/A
Anti-Pgk1	Life Technologies	Cat# 459250
anti-Mouse (GAM)-HRP conjugate antibody	Bio-Rad Laboratories	Cat# 1705047
Rabbit (DA1E) mAb IgG XP® Magnetic Bead Conjugate	Cell Signaling Technology	Cat# 8726S
Anti-FLAG Magnetic Beads	Millipore	Cat# M8823
Chemicals, Peptides, and recombinant proteins
Complete protease inhibitor cocktail, EDTA-free	Roche	Cat# 05056489001
FLAG peptide	Millipore	Cat# F3290
HaloTEV Protease	Promega	Cat# G6602
Phusion™ High-Fidelity DNA Polymerase	Thermo Scientific	Cat# F530S
XbaI	Thermo Scientific	Cat# ER0681
T4 DNA Ligase	Thermo Scientific	Cat# EL0011
Pierce™ ECL Western Blotting Substrate	Thermo Scientific	Cat# 32209
TRIzol™ Reagent	Invitrogen	Cat# 15596026
[gamma-P32] ATP	Hartmann Analystics	Cat# SRP-501
ATP Solution (100 mM)	Thermo Scientific	Cat# R0441
FastAP Thermosensitive Alkaline Phosphatase	Thermo Scientific	Cat# EF0651
RNase A/T1 Mix	Thermo Scientific	Cat# EN0551
Jlp2 (WT)-FLAG	This study	N/A
Jlp2 (H44A)-FLAG	This study	N/A
Jlp2 (H44F)-FLAG	This study	N/A
Other
NuPAGE™ Bis-Tris Mini Protein Gels, 4–12%, 1.5mm, 10-well	Invitrogen	Cat# NP0335BOX
NuPAGE™ Bis-Tris Mini Protein Gels, 4–12%, 1.0mm, 17-well	Invitrogen	Cat# NP0329BOX
Vivaspin 2 MWCO 5 kDa centrifugation filters	Sartorius	Cat# ST-2634
Amicon® Ultra Centrifugal Filter, 100 kDa MWCO	Millipore	Cat# UFC8100
Accessories Beads Zirconia/glass beads, 0,5 mm	Carl Roth	Cat# N034.1
Amicon® Ultra Centrifugal Filter, 10 kDa MWCO	Millipore	Cat# UFC5010
Experimental models: Organisms/Strains
Sacchaomyces cerevisiae BY4741 MATa his3∆ leu2∆ met15∆ ura3∆	Brachmann et al.83	N/A
BY4741 jlp2Δ::KanMX	This study	yMW310
BY4741 ltn1Δ::HphMX	This study	yMW369
BY4741 jlp2Δ::KanMX ltn1Δ::HphMX	This study	yMW368
BY4741 rqc1Δ::HphMX	This study	yMW956
BY4741 jlp2Δ::KanMX rqc1Δ::HphMX	This study	yMW992
BY4741 rqc2Δ::LEU2	This study	yMW568
BY4741 jlp2Δ::KanMX rqc2Δ::LEU2	This study	yMW569
BY4741 ltn1Δ::HphMX rqc2Δ::LEU2	This study	yMW529
BY4741 jlp2Δ::KanMX ltn1Δ::HphMX rqc2Δ::LEU2	This study	yMW530
BY4741 jlp2Δ::NatMX	This study	yMW721
BY4741 ltn1Δ::LEU2	This study	yMW1148
BY4741 jlp2Δ::NatMX ltn1Δ::LEU2	This study	yMW1149
BY4741 jlp2Δ::NatMX rqc1Δ::HphMX	This study	yMW1347
BY4741 jlp2Δ::KanMX rqc2Δ::LEU2	This study	yMW1349
BY4741 ltn1Δ::LEU2 pro1Δ::HphMX yhr033wΔ::KanMX	This study	yMW1341
BY4741 jlp2Δ::NatMX ltn1Δ::LEU2 pro1Δ::HphMX yhr033wΔ::KanMX	This study	yMW1342
BY4741 jlp2Δ::HIS3MX	This study	yMW1265
BY4741 jlp2Δ::HIS3MX ltn1Δ::HphMX	This study	yMW1267
BY4741 jlp2Δ::HIS3MX rqc1Δ::HphMX	This study	yMW1348
BY4741 vms1Δ::KanMX ltn1Δ::HphMX	This study	yMW542
BY4741 jlp2Δ::HIS3MX ltn1Δ::HphMX rqc2Δ::LEU2	This study	yMW1350
BY4741 jlp2Δ::HIS3MX rqc2Δ::LEU2	This study	yMW1349
BY4741 vms1Δ::KanMX ltn1Δ::HphMX jlp2Δ::HIS3MX	This study	yMW1338
BY4741 pth1Δ::LEU2 pth2Δ::NatMX ltn1Δ::HphMX	This study	yMW1075
BY4741 ltn1Δ::KanMX RQC2-5xFLAG::HphMX	This study	yMW647
BY4741 ltn1Δ::HphMX jlp2Δ pth1Δ::LEU2 pth2Δ::NatMX vms1Δ	This study	yMW1438
BY4741 ltn1Δ::HphMX pth1Δ::LEU2	This study	yMW1065
BY4741 ltn1Δ::HphMX pth2Δ::NatMX	This study	yMW1068
BY4741 ltn1Δ::HphMX jlp2Δ::HIS3MX pth1Δ::LEU2	This study	yMW1382
BY4741 ltn1Δ::HphMX jlp2Δ::HIS3MX pth2Δ::NatMX	This study	yMW1404
BY4741 ltn1Δ::HphMX pth1Δ::LEU2 vms1Δ::KanMX	This study	yMW1380
BY4741 ltn1Δ::HphMX pth2Δ::NatMX vms1Δ::KanMX	This study	yMW1407
BY4741 ltn1Δ::HphMX jlp2Δ::HIS3MX pth1Δ::LEU2 vms1Δ::KanMX	This study	yMW1385
BY4741 ltn1Δ::HphMX jlp2Δ::HIS3MX pth2Δ::NatMX vms1Δ::KanMX	This study	yMW1398
BY4741 ltn1Δ::HphMX pth1Δ::LEU2 pth2Δ::NatMX vms1Δ::KanMX	This study	yMW1401
BY4741 ltn1Δ::HphMX jlp2Δ::HIS3MX pth1Δ::LEU2 pth2Δ::NatMX	This study	yMW1400
BY4741 ltn1Δ::HphMX jlp2Δ::HIS3MX pth1Δ::LEU2 pth2Δ::NatMX vms1Δ::KanMX	This study	yMW1397
Oligonucleotides
Primer name	Sequence	Usage
JLP2_KO_Fwd_KanMX	ATAGAATTATAAGGCTCAATTGAAATTCAACTTTTCAATAACACGCCAGATCTGTTTAGC	Deletion of JLP2 using KanMX or HIS3MX cassette from pFA6a-KanMX6 or pFA6a-HIS3MX6 respectively
pFA6a_KanMX_Chk_Rev	TTTCTCTACAGGGGCGCG	Colony PCR primer for knockout verification that binds to KanMX, NatMX, HIS3MX and HphMX containing cassettes at the TEF2 promoter
JLP2_KO_Rev_KanMX	ATGGTACTCTATTTTGAAGCGTCTACGTTATGTAGATGATACTCGTTTAAACTGGATGGC	Deletion of JLP2 using KanMX or HIS3MX cassette from pFA6a-KanMX6 or pFA6a-HIS3MX6 respectively
RQC2-5XFLAG_Fwd	ACCAAGAACGGTGGTAACTCTTCGAAGAAGGGCAAAAAAAAACGCGGTCGACGGATCCCC	Tagging of RQC2 with 5xFLAG using pFA6a-5xFLAG-HphMX
RQC2-5XFLAG_Rev	AAAAATTATAATTGCTGTCTATTTTCTTTTCATCTCATATGATCGATGAATTCGAGCTCG	Tagging of RQC2 with 5xFLAG using pFA6a-5xFLAG-HphMX
JLP2_KO_pYMN16_Fwd	ATAGAATTATAAGGCTCAATTGAAATTCAACTTTTCAATAACACTGCAGGTCGACGGATCC	Deletion of JLP2 using NatMX cassette from pYMN-16
JLP2_KO_pYMN16_Rev	TGGTACTCTATTTTGAAGCGTCTACGTTATGTAGATGATACTGAGCTCGATTACAACAGG	Deletion of JLP2 using NatMX cassette from pYMN-16
Rkr1_KO_pYM20_Fwd	CTAAGCCATCAAAAAAAGTTCAAGCAATAGTTGGTTCTTAGTGGAACGATCATTCAAGAG	Deletion of LTN1 using HphMX cassette from pYM20
Rkr1_KO_pYM20_Rev	AAAAATGTAGTACATTTATATGAAATTTATATGCGATAGTATAGGCCACTAGTGGATCTG	Deletion of LTN1 using HphMX cassette from pYM20
XbaI_Jlp2-HA_Fwd	CCGGTCTAGAATGGTGTATTTCTATGAATCAAAACC	PCR to generate JLP2-HA or JLP2-FLAG insert for cloning
XbaI_Jlp2-HA_Rev	CGGTCTAGATCACGCATAGTCAGGAACATCGTATGGGTAAACGGCTACTTCCAGTTGCATATCGTC	PCR to generate JLP2-HA insert for cloning
XbaI_Jlp2-FLAG_Rev	CCGGTCTAGATCACTTGTCGTCATCGTCTTTGTAGTCAACGGCTACTTCCAGTTG	PCR to generate JLP2-FLAG insert for cloning
Rqc2_KO_Leu2_Fwd	ATCCGGTCTAAGAAGTCAGGCAGGCAAGAGATTAATAGCGCGTATCACGAGGCCC	Deletion of RQC2 using LEU2 cassette from YEp181-CUP1-His-Ubi
Leu2_Insert_Chk_Rev	GAAAAAGGTATATGCGTCAGG	Colony PCR primer for knockout verification of LEU2 knockout cassettes insertion
Rqc2_KO_Leu2_Rev	AATTATAATTGCTGTCTATTTTCTTTTCATCTCATATGATCTACCCTATGAACATATTCC	Deletion of RQC2 using LEU2 cassette from YEp181-CUP1-His-Ubi
GFP_XbaI_Fwd	TCGACGGATTCTAGAATGAG	PCR to generate GFP-TEV-Rz insert for cloning
GFP_Rz_XbaI_Rev	CCGGTCTAGACCTGTTTCGTCCTCACGGACTCATCAGACCGGAAAACACATCCGGTGACAGGGCTAGTAGAACCTGAACCAG	PCR to generate GFP-TEV-Rz insert for cloning
YHR033W_pYM18_KO_Fwd	GTTCGTCAAAAGGAAGAGAAAAGGCATATCGAAGGGTGTAGCGCGCCAGATCTGTTTAGC	Deletion of YHR033W using KanMX cassette from pYM18
YHR033W_KO_pYM18_Rev	TTAATCCGGTAAAAAAAAGGGAATATTCTCAAAATTGCGGGCTCGTTTAAACTGGATGGC	Deletion of YHR033W using KanMX cassette from pYM18
PTH2_N16_KO_Fwd	TATTACTTGTTGACAGCGGAGTAACATGATAACGTCTTTTTATTAATTAAGGCGCGCCAG	Deletion of PTH2 using NatMX cassette from pYMN-16
PTH2_N16_KO_rev	AATGCACGTATATCTATACCCGTAGTATATATCATTTGTACCTTTGCAGGCATTTGCTCG	Deletion of PTH2 using NatMX cassette from pYMN-16
PTH1_Leu_KO_Fwd	ATAGTAGGTAGGAACAAGTCGACTCTAGGCAGATAAGGAAGAATAGGCGTATCACGAGGC	Deletion of PTH1 using LEU2 cassette from YEp181-CUP1-His-Ubi
PTH1_Leu_KO_Rev	GCAAATAGGATGGTAAGTCGGTATTGTTGTTGAAGATGGGCGATCCGATGATAAGCTGTC	Deletion of PTH1 using LEU2 cassette from YEp181-CUP1-His-Ubi
DOM34-Hygro_F	TTTTGTTCAATTATCGCATTCCTATCATAGCAAAAATATGCGTACGCTGCAGGTCGAC	Deletion of DOM34 using HphMX cassette from pYM20
DOM34-Hygro_R	TTTTATGTGTACATTACTTTTTTCTTACATAGTAAATCTAATCGATGAATTCGAGCTCG	Deletion of DOM34 using HphMX cassette from pYM20
RKR1ringD_HygKan_Fwd	GTCCGACTTGTAAAAATAAGTTCCACGGAGCATGTCTTTACAAGTAGCTTGCCTCGTCCC	Deletion of RING domain of LTN1 using HphMX cassette from pYM20
Rkr1_pYM20_KO_Rev	AAAAATGTAGTACATTTATATGAAATTTATATGCGATAGTATAGGCCACTAGTGGATCTG	Deletion of RING domain of LTN1 using HphMX cassette from pYM20
Vms1_KanMX_KO_Fwd	TTCAAAAGATCTGCACGCCTGTTGACAAGCTTCCAATAGCCGCCAGATCTGTTTAGC	Deletion of VMS1 using KanMX cassette from pYM18 or HphMX cassette from pYM20
Vms1_KO_pYM20_Rev	TGCTAAGAAAAATCCTAAAAATTTGAATATGAGATATTCCAGGCCACTAGTGGATCTG	Deletion of VMS1 using KanMX cassette from pYM18 or HphMX cassette from pYM20
RQC1_1820_KO_Fwd	GTCGTTGAATCATCTAAATATATTTGTAAAGTACTCGAACACGATCATTCAAGAGATCCC	Deletion of RQC1 using HphMX cassette from pYM20
RQC1_1820_KO_Rev	CTTACTCTGCGTACTAGAAAATGAGCTGCAACATTTCTTATCGATGAATTCGAGCTCG	Deletion of RQC1 using HphMX cassette from pYM20
PRO1_KO_Hyg_Fwd	ATTTTATCAGCTACTGTAATATAGTCATAAGAACGCGAAAGATCTGTTTAGCTTGCCTCG	Deletion of PRO1 using HphMX cassette from pYM20
PRO1_KO_Hyg_Rev	AATATCATTAAGGGAATCCTCTATAACTTTTTAGTTCGTTCATCGATGAATTCGAGCTCG	Deletion of PRO1 using HphMX cassette from pYM20
RKR1_KO_LEU2_Fwd	TCTGCTAAGCCATCAAAAAAAGTTCAAGCAATAGTTGGTTCTTAGCGTATCACGAGGCCC	Deletion of LTN1 using LEU2 cassette from YEp181-CUP1-His-Ubi
RKR1_KO_LEU2_Rev	AAAAATGTAGTACATTTATATGAAATTTATATGCGATAGTCTACCCTATGAACATATTCC	Deletion of LTN1 using LEU2 cassette from YEp181-CUP1-His-Ubi
Jlp2-FLAG_K24A_Fwd	CCAAATTGTGATGGGCAAAGATGCGTTTGAAAACGATCTACTTATC	Overlap PCR to generate JLP2-FLAG mutant insert for cloning
Jlp2-FLAG_K24A_Rev	GATAAGTAGATCGTTTTCAAACGCATCTTTGCCCATCACAATTTGG	Overlap PCR to generate JLP2-FLAG mutant insert for cloning
Jlp2_N27A_Fwd	GATGGGCAAAGATAAGTTTGAAGCCGATCTACTTATCAAATGGAGC	Overlap PCR to generate JLP2-FLAG mutant insert for cloning
Jlp2_N27A_Rev	GCTCCATTTGATAAGTAGATCGGCTTCAAACTTATCTTTGCCCATC	Overlap PCR to generate JLP2-FLAG mutant insert for cloning
Jlp2-FLAG_H44A_Fwd	GTTAAACTATGTTTGGTTTGCCGCGGATAAGTACTCAAGTGG	Overlap PCR to generate JLP2-FLAG mutant insert for cloning
Jlp2-FLAG_H44A_Rev	CCACTTGAGTACTTATCCGCGGCAAACCAAACATAGTTTAAC	Overlap PCR to generate JLP2-FLAG mutant insert for cloning
Jlp2-FLAG_S49/50A_Fwd	GGTTTCACGCGGATAAGTACGCAGCTGGTCATGTTTATTTAAAGTTACG	Overlap PCR to generate JLP2-FLAG mutant insert for cloning
Jlp2-FLAG_S49/50A_Rev	CGTAACTTTAAATAAACATGACCAGCTGCGTACTTATCCGCGTGAAACC	Overlap PCR to generate JLP2-FLAG mutant insert for cloning
Jlp2_D28A_Fwd	GATGGGCAAAGATAAGTTTGAAAACGCGCTACTTATCAAATGGAGC	Overlap PCR to generate JLP2-FLAG mutant insert for cloning
Jlp2_D28A_Rev	GCTCCATTTGATAAGTAGCGCGTTTTCAAACTTATCTTTGCCCATC	Overlap PCR to generate JLP2-FLAG mutant insert for cloning
Jlp2-FLAG_K88A_Fwd	CAGAATCCATTCAAGGAAACGCAATGCCACAATGCACCATCTTGATAAC	Overlap PCR to generate JLP2-FLAG mutant insert for cloning
Jlp2-FLAG_K88A_Rev	GTTATCAAGATGGTGCATTGTGGCATTGCGTTTCCTTGAATGGATTCTG	Overlap PCR to generate JLP2-FLAG mutant insert for cloning
Jlp2_D46N_Fwd	CTATGTTTGGTTTCACGCGAACAAGTACTCAAGTGGTCATG	Overlap PCR to generate JLP2-FLAG mutant insert for cloning
Jlp2_D46N_Rev	CATGACCACTTGAGTACTTGTTCGCGTGAAACCAAACATAG	Overlap PCR to generate JLP2-FLAG mutant insert for cloning
Jlp2_K47A_Fwd	GTTTGGTTTCACGCGGATGCGTACTCAAGTGGTCATGTTTATTTAAAGTTACG	Overlap PCR to generate JLP2-FLAG mutant insert for cloning
Jlp2_K47A_Rev	CGTAACTTTAAATAAACATGACCACTTGAGTACGCATCCGCGTGAAACCAAAC	Overlap PCR to generate JLP2-FLAG mutant insert for cloning
Jlp2_H52A_Fwd	GCGGATAAGTACTCAAGTGGTGCGGTTTATTTAAAGTTACGCCC	Overlap PCR to generate JLP2-FLAG mutant insert for cloning
Jlp2_H52A_Rev	GGGCGTAACTTTAAATAAACCGCACCACTTGAGTACTTATCCGC	Overlap PCR to generate JLP2-FLAG mutant insert for cloning
Jlp2_K80A_Fwd	GTGACTGTCTGCAGCTATGTGCATCAGAATCCATTCAAGGAAACAAAATGC	Overlap PCR to generate JLP2-FLAG mutant insert for cloning
Jlp2_K80A_Rev	GCATTTTGTTTCCTTGAATGGATTCTGATGCACATAGCTGCAGACAGTCAC	Overlap PCR to generate JLP2-FLAG mutant insert for cloning
Jlp2_S83A_Fwd	GTGACTGTCTGCAGCTATGTAAATCAGAAGCCATTCAAGGAAACAAAATGC	Overlap PCR to generate JLP2-FLAG mutant insert for cloning
Jlp2_S83A_Rev	GCATTTTGTTTCCTTGAATGGCTTCTGATTTACATAGCTGCAGACAGTCAC	Overlap PCR to generate JLP2-FLAG mutant insert for cloning
Jlp2_G111A_Fwd	GAGAAAAAACAGGTATATGAATCCCGCGGAAGTATCATTTAAGTCTCTAAGACAATG	Overlap PCR to generate JLP2-FLAG mutant insert for cloning
Jlp2_G11A_Rev	CATTGTCTTAGAGACTTAAATGATACTTCCGCGGGATTCATATACCTGTTTTTTCTC	Overlap PCR to generate JLP2-FLAG mutant insert for cloning
XbaI_Jlp2DA-FLAG_Rev1	TGTAGTCAACGGCTACTTCCAGTTGCATAGCTGCAGTAACCTCATC	PCR to generate JLP2-FLAG mutant insert for cloning
XbaI_Jlp2DA-FLAG_Rev2	TTAATCTAGATCACTTGTCGTCATCGTCTTTGTAGTCAACGGCTACTTCCAGTTGCATAG	PCR to generate JLP2-FLAG mutant insert for cloning
Jlp2_N27I_Fwd	GATGGGCAAAGATAAGTTTGAAATCGATCTACTTATCAAATGGAGCTATAGG	Overlap PCR to generate JLP2-FLAG mutant insert for cloning
Jlp2_N27I_Rev	CCTATAGCTCCATTTGATAAGTAGATCGATTTCAAACTTATCTTTGCCCATC	Overlap PCR to generate JLP2-FLAG mutant insert for cloning
Jlp2_N27L_Fwd	GATGGGCAAAGATAAGTTTGAACTTGATCTACTTATCAAATGGAGCTATAGG	Overlap PCR to generate JLP2-FLAG mutant insert for cloning
Jlp2_N27L_Rev	CCTATAGCTCCATTTGATAAGTAGATCAAGTTCAAACTTATCTTTGCCCATC	Overlap PCR to generate JLP2-FLAG mutant insert for cloning
Jlp2_H44F_Fwd	CTATAGGGAGTTAAACTATGTTTGGTTTTTCGCGGATAAGTACTCAAGTGGTC	Overlap PCR to generate JLP2-FLAG mutant insert for cloning
Jlp2_H44F_Rev	GACCACTTGAGTACTTATCCGCGAAAAACCAAACATAGTTTAACTCCCTATAG	Overlap PCR to generate JLP2-FLAG mutant insert for cloning
Jlp2_H44Y_Fwd	CTATAGGGAGTTAAACTATGTTTGGTTTTATGCGGATAAGTACTCAAGTGGTC	Overlap PCR to generate JLP2-FLAG mutant insert for cloning
Jlp2_H44Y_Rev	GACCACTTGAGTACTTATCCGCATAAAACCAAACATAGTTTAACTCCCTATAG	Overlap PCR to generate JLP2-FLAG mutant insert for cloning
Jlp2_H52F_Fwd	GCGGATAAGTACTCAAGTGGTTTCGTTTATTTAAAGTTACGCCC	Overlap PCR to generate JLP2-FLAG mutant insert for cloning
Jlp2_H52F_Rev	GGGCGTAACTTTAAATAAACGAAACCACTTGAGTACTTATCCGC	Overlap PCR to generate JLP2-FLAG mutant insert for cloning
Jlp2_H52Y_Fwd	GCGGATAAGTACTCAAGTGGTTATGTTTATTTAAAGTTACGCCC	Overlap PCR to generate JLP2-FLAG mutant insert for cloning
Jlp2_H52Y_Rev	GGGCGTAACTTTAAATAAACATAACCACTTGAGTACTTATCCGC	Overlap PCR to generate JLP2-FLAG mutant insert for cloning
JLP2_KO_URA_F	GAATTATAAGGCTCAATTGAAATTCAACTTTTCAATAACAATACGACTCACTATAGGGCG	Deletion of JLP2 using URA3 cassette from pBS1539-FTP
JLP2_KO_URA_R	TGGTACTCTATTTTGAAGCGTCTACGTTATGTAGATGATAATCCACTAGTTCTAGAGCGG	Deletion of JLP2 using URA3 cassette from pBS1539-FTP
URA_Insert_Chk_Rev	CTACTGGTATATGATTTTGTGGAC	Colony PCR primer for knockout verification of URA3 knockout cassettes insertion
JLP2_URA_RMVL_F	TAAGCGAATAGAATTATAAGGCTCAATTGAAATTCAACTTTTCAATAACATATCATCTAC	Removal of the URA3 cassette after deletion of JLP2 using URA3 cassette from pBS1539-FTP
JLP2_URA_RMVL_R	GTACAAATGGTACTCTATTTTGAAGCGTCTACGTTATGTAGATGATATGTTATTGAAAAG	Removal of the URA3 cassette after deletion of JLP2 using URA3 cassette from pBS1539-FTP
Jlp2_KO_Chk_Rev	AACGTGATCACGATGTAAGTAC	Colony PCR primer for verification of URA3 cassette removal for scarless deletion of JLP2
VMS1_KO_URA_R	TGCTAAGAAAAATCCTAAAAATTTGAATATGAGATATTCCATCCACTAGTTCTAGAGCGG	Deletion of VMS1 using URA3 cassette from pBS1539-FTP
VMS1_KO_URA_F	TTCAAAAGATCTGCACGCCTGTTGACAAGCTTCCAATAGCATACGACTCACTATAGGGCG	Deletion of VMS1 using URA3 cassette from pBS1539-FTP
Vms1_KO_Chk_Rev	GCGTTGAGAAGATGTTCTTATCC	Removal of the URA3 cassette after deletion of VMS1 using URA3 cassette from pBS1539-FTP
VMS1_URA_RMVL_F	AAAAAGGATTTTCAAAAGATCTGCACGCCTGTTGACAAGCTTCCAATAGCGGAATATCTC	Removal of the URA3 cassette after deletion of VMS1 using URA3 cassette from pBS1539-FTP
VMS1_URA_RMVL_R	TATATGCAAATGCTAAGAAAAATCCTAAAAATTTGAATATGAGATATTCCGCTATTGG	Colony PCR primer for verification of URA3 cassette removal for scarless deletion of VMS1
Northern blot probe	Sequence
GFP-NP : GTTAGCTTTGATTCCATTCTTTTGTTTGTCTGCCG	This study	N/A
PGK1-NP : TAAGATGGCCAAGAATGGTCTGGTTGGG	This study	N/A
Recombinant DNA
pGFP(Lys-free)-3xFLAG-TEV-R12-RFP	Kostova et al.37	pKK151
pGFP(Lys-free)-3xHA-TEV-Rz	Kostova et al.37	pKK189
pGFP-TEV-Rz::URA	This study	pGTRz
pGFP(Lys)-3xHA-TEV-R12-RFP	Kostova et al.37	pKK148
pGFP(Lys-free)-3xHA-TEV-R12-RFP	Kostova et al.37	pKK135
pGAL1-ProteinA-NonStop	Wilson et al.57	pAV184
pJLP2-HA::URA	This study	pKI001
pJLP2-FLAG::HIS3	This study	pKI002
pJLP2(K24A)-FLAG::HIS3	This study	pKI003
pJLP2(N27A)-FLAG::HIS3	This study	pKI004
pJLP2(D28A)-FLAG::HIS3	This study	pKI005
pJLP2(H44A)-FLAG::HIS3	This study	pKI006
pJLP2(D46N)-FLAG::HIS3	This study	pKI007
pJLP2(K47A)-FLAG::HIS3	This study	pKI008
pJLP2(S49A/S50A)-FLAG::HIS3	This study	pKI009
pJLP2(H52A)-FLAG::HIS3	This study	pKI010
pJLP2(K80A)-FLAG::HIS3	This study	pKI011
pJLP2(S83A)-FLAG::HIS3	This study	pKI012
pJLP2(K88A)-FLAG::HIS3	This study	pKI013
pJLP2(G111A)-FLAG::HIS3	This study	pKI014
pJLP2(D202A/D203A)-FLAG::HIS3	This study	pKI015
pJLP2(H44F)-FLAG::HIS3	This study	pKI016
pJLP2(H44Y)-FLAG::HIS3	This study	pKI017
pJLP2(H52F)-FLAG::HIS3	This study	pKI018
pJLP2(H52Y)-FLAG::HIS3	This study	pKI019
pJLP2(N27I)-FLAG::HIS3	This study	pKI020
pJLP2(N27L)-FLAG::HIS3	This study	pKI021
pFA6a-KanMX6	Bähler et al., 1998111	N/A
pYM18	Janke et al., 200485	N/A
pYM20	Janke et al., 200485	N/A
pYMN-16	Janke et al., 200485	N/A
pFA6a-HIS3MX6	Longtine et al., 1998112	N/A
pBS1539-FTP	Müller et al., 202690	N/A
YEp181-CUP1-His-Ubi	Davies et al., 2012113	N/A
pFA6a-5xFLAG-HphMX	Noguchi et al., 2008114	N/A
